# A region-delineated snRNA-seq atlas of mouse spinal cord across lifespan resolves the interaction of normative aging programs with SOD1-G93A ALS

**DOI:** 10.64898/2026.04.08.717296

**Authors:** Michael Edison Pauli Ramos, Brijesh Kumar Singh, Oksana Shelest, Ian Tindel, Benisa Zogu, Ashley Dawson, Pranav Mathkar, Shaughn Bell, Ritchie Ho

**Affiliations:** Department of Biomedical Sciences, Cedars-Sinai Health Sciences University, Los Angeles, CA, USA; Board of Governors Regenerative Medicine Institute, Cedars-Sinai Health Sciences University, Los Angeles, CA, USA; Center for Neural Science and Medicine, Cedars-Sinai Health Sciences University, Los Angeles, CA, USA; Department of Neurology, Cedars-Sinai Health Sciences University, Los Angeles, CA, USA

## Abstract

Aging is the strongest risk factor for amyotrophic lateral sclerosis (ALS), yet how normative aging programs intersect with disease mechanisms remain unclear. Here we generated a lifespan-resolved, cell type-and region-specific single-nucleus RNA-sequencing atlas of the mouse spinal cord spanning embryonic development through advanced age in WT mice and end-stage disease in the SOD1-G93A ALS model. This resource enabled systematic comparison of physiological aging trajectories with disease-associated transcriptional changes across spinal cord cell types and rostrocaudal regions. We found that SOD1-G93A transcript and protein states differed markedly across spinal regions during disease onset and progression, and these molecular patterns paralleled the relative resilience of cervical regions and the heightened vulnerability of lumbar regions to degeneration in this transgenic mouse model. Prior to disease onset, we identified reduced ubiquitin expression that primed region-specific disruption of proteostasis in the SOD1-G93A spinal cord. Despite these disease-associated changes, aging-related transcriptional programs were largely preserved across most cell types, arguing against a global acceleration of aging in ALS. Instead, microglia emerged as a key exception, exhibiting accelerated and rewired aging- and disease-associated gene expression modules regulated by MITF and NRF2. Together, these findings provide an anatomically, cellularly, and temporally resolved framework for understanding how aging programs interact with disease-specific pathways to shape regional dysfunction and neurodegeneration in ALS.
