## Supplementary Table 4 for "A region-delineated snRNA-seq atlas of mouse spinal cord across lifespan resolves the interaction of normative aging programs with SOD1-G93A ALS"

kME_module	n_genes	mean_kME	top_genes	all_genes	celltype
blue	4000	0.032967887	Nkain2;St6galnac3;Slc8a1;App;Grm7	Meg3;Snhg11;Nrg3;Cntnap2;Rbfox1;Lrrtm4;Lingo2;Ebf1;Sgcz;6330411D24Rik;Dpp10;Csmd1;Slc24a2;Adarb2;Nkain2;Opcml;Tmeff2;Pcdh15;Apod;Tenm2;Cntnap5a;A2m;Syt1;Cacna2d1;Prr5l;Grm7;Cntn5;St18;Grin2a;Nxph1;Tnr;Dcc;Dscam;Asic2;Pex5l;Nrg1;Galntl6;Cntn4;Kcnip4;Lrfn5;Hpgd;Frmd5;Gm26871;Edil3;C3;Tm4sf1;Zfp804b;Ebf2;Rims1;Myoc;Cdh18;Arhgap6;4930419G24Rik;Spock1;Clu;Trf;Kcnq5;Kcnb2;Etl4;Grm5;Galnt13;Mbp;Zfp536;H…	Astrocytes_SD
brown	4000	0.042639097	Prune2;Ablim2;Sorbs2;Aebp1;Cd44	Meg3;Snhg11;Nrg3;Cntnap2;Rbfox1;Lrrtm4;Lingo2;Ebf1;Sgcz;6330411D24Rik;Dpp10;Csmd1;Slc24a2;Adarb2;Nkain2;Opcml;Tmeff2;Pcdh15;Apod;Tenm2;Cntnap5a;A2m;Syt1;Cacna2d1;Prr5l;Grm7;Cntn5;St18;Grin2a;Nxph1;Tnr;Dcc;Dscam;Asic2;Pex5l;Nrg1;Galntl6;Cntn4;Kcnip4;Lrfn5;Hpgd;Frmd5;Gm26871;Edil3;C3;Tm4sf1;Zfp804b;Ebf2;Rims1;Myoc;Cdh18;Arhgap6;4930419G24Rik;Spock1;Clu;Trf;Kcnq5;Kcnb2;Etl4;Grm5;Galnt13;Mbp;Zfp536;H…	Astrocytes_SD
green	4000	-0.03219163	Gpc5;Kirrel3;Plcb1;Gm12239;Kcnd2	Meg3;Snhg11;Nrg3;Cntnap2;Rbfox1;Lrrtm4;Lingo2;Ebf1;Sgcz;6330411D24Rik;Dpp10;Csmd1;Slc24a2;Adarb2;Nkain2;Opcml;Tmeff2;Pcdh15;Apod;Tenm2;Cntnap5a;A2m;Syt1;Cacna2d1;Prr5l;Grm7;Cntn5;St18;Grin2a;Nxph1;Tnr;Dcc;Dscam;Asic2;Pex5l;Nrg1;Galntl6;Cntn4;Kcnip4;Lrfn5;Hpgd;Frmd5;Gm26871;Edil3;C3;Tm4sf1;Zfp804b;Ebf2;Rims1;Myoc;Cdh18;Arhgap6;4930419G24Rik;Spock1;Clu;Trf;Kcnq5;Kcnb2;Etl4;Grm5;Galnt13;Mbp;Zfp536;H…	Astrocytes_SD
grey	4000	0.055054588	Stk32a;Cacnb2;Adamtsl1;Nkain2;Fmn1	Meg3;Snhg11;Nrg3;Cntnap2;Rbfox1;Lrrtm4;Lingo2;Ebf1;Sgcz;6330411D24Rik;Dpp10;Csmd1;Slc24a2;Adarb2;Nkain2;Opcml;Tmeff2;Pcdh15;Apod;Tenm2;Cntnap5a;A2m;Syt1;Cacna2d1;Prr5l;Grm7;Cntn5;St18;Grin2a;Nxph1;Tnr;Dcc;Dscam;Asic2;Pex5l;Nrg1;Galntl6;Cntn4;Kcnip4;Lrfn5;Hpgd;Frmd5;Gm26871;Edil3;C3;Tm4sf1;Zfp804b;Ebf2;Rims1;Myoc;Cdh18;Arhgap6;4930419G24Rik;Spock1;Clu;Trf;Kcnq5;Kcnb2;Etl4;Grm5;Galnt13;Mbp;Zfp536;H…	Astrocytes_SD
turquoise	4000	0.037416624	Zfp536;Nkain2;Slc24a2;St6galnac3;Frmd5	Meg3;Snhg11;Nrg3;Cntnap2;Rbfox1;Lrrtm4;Lingo2;Ebf1;Sgcz;6330411D24Rik;Dpp10;Csmd1;Slc24a2;Adarb2;Nkain2;Opcml;Tmeff2;Pcdh15;Apod;Tenm2;Cntnap5a;A2m;Syt1;Cacna2d1;Prr5l;Grm7;Cntn5;St18;Grin2a;Nxph1;Tnr;Dcc;Dscam;Asic2;Pex5l;Nrg1;Galntl6;Cntn4;Kcnip4;Lrfn5;Hpgd;Frmd5;Gm26871;Edil3;C3;Tm4sf1;Zfp804b;Ebf2;Rims1;Myoc;Cdh18;Arhgap6;4930419G24Rik;Spock1;Clu;Trf;Kcnq5;Kcnb2;Etl4;Grm5;Galnt13;Mbp;Zfp536;H…	Astrocytes_SD
yellow	4000	0.040755659	A2m;Gfap;Map1b;C4b;Vim	Meg3;Snhg11;Nrg3;Cntnap2;Rbfox1;Lrrtm4;Lingo2;Ebf1;Sgcz;6330411D24Rik;Dpp10;Csmd1;Slc24a2;Adarb2;Nkain2;Opcml;Tmeff2;Pcdh15;Apod;Tenm2;Cntnap5a;A2m;Syt1;Cacna2d1;Prr5l;Grm7;Cntn5;St18;Grin2a;Nxph1;Tnr;Dcc;Dscam;Asic2;Pex5l;Nrg1;Galntl6;Cntn4;Kcnip4;Lrfn5;Hpgd;Frmd5;Gm26871;Edil3;C3;Tm4sf1;Zfp804b;Ebf2;Rims1;Myoc;Cdh18;Arhgap6;4930419G24Rik;Spock1;Clu;Trf;Kcnq5;Kcnb2;Etl4;Grm5;Galnt13;Mbp;Zfp536;H…	Astrocytes_SD
black	4000	-0.003177684	Apoe;Cd81;Cst3;Itm2b;Clu	Meg3;Snhg11;Nrg3;Rbfox1;Ebf1;Sgcz;Lingo2;Cntnap2;Lrrtm4;6330411D24Rik;Dpp10;Csmd1;Opcml;Slc24a2;Ptgds;Nkain2;Nrg1;Tmeff2;Prr5l;Pcdh15;Grm7;Cntnap5a;Syt1;Tenm2;St18;Cacna2d1;Cntn4;Tnr;Plp1;Asic2;Galntl6;Ebf2;Dcc;Cdh18;Pex5l;Adarb2;Gm26871;Unc5d;Myoc;Arhgap6;Cntn5;Lrfn5;Frmd5;Dscam;Gfap;Hs6st3;Nxph1;Edil3;Rims1;Kcnip4;Anks1b;Sgcd;Ralyl;Sntg1;Kcnb2;Epha6;Zfp536;Sorbs2;Cntnap5c;Ank3;Kcnc2;Cntnap5b;Ta…	Astrocytes_WT
blue	4000	0.042275161	Slc24a2;Edil3;St18;Nkain2;Zfp536	Meg3;Snhg11;Nrg3;Rbfox1;Ebf1;Sgcz;Lingo2;Cntnap2;Lrrtm4;6330411D24Rik;Dpp10;Csmd1;Opcml;Slc24a2;Ptgds;Nkain2;Nrg1;Tmeff2;Prr5l;Pcdh15;Grm7;Cntnap5a;Syt1;Tenm2;St18;Cacna2d1;Cntn4;Tnr;Plp1;Asic2;Galntl6;Ebf2;Dcc;Cdh18;Pex5l;Adarb2;Gm26871;Unc5d;Myoc;Arhgap6;Cntn5;Lrfn5;Frmd5;Dscam;Gfap;Hs6st3;Nxph1;Edil3;Rims1;Kcnip4;Anks1b;Sgcd;Ralyl;Sntg1;Kcnb2;Epha6;Zfp536;Sorbs2;Cntnap5c;Ank3;Kcnc2;Cntnap5b;Ta…	Astrocytes_WT
brown	4000	0.037733525	St6galnac3;Slc8a1;Nkain2;App;Enox1	Meg3;Snhg11;Nrg3;Rbfox1;Ebf1;Sgcz;Lingo2;Cntnap2;Lrrtm4;6330411D24Rik;Dpp10;Csmd1;Opcml;Slc24a2;Ptgds;Nkain2;Nrg1;Tmeff2;Prr5l;Pcdh15;Grm7;Cntnap5a;Syt1;Tenm2;St18;Cacna2d1;Cntn4;Tnr;Plp1;Asic2;Galntl6;Ebf2;Dcc;Cdh18;Pex5l;Adarb2;Gm26871;Unc5d;Myoc;Arhgap6;Cntn5;Lrfn5;Frmd5;Dscam;Gfap;Hs6st3;Nxph1;Edil3;Rims1;Kcnip4;Anks1b;Sgcd;Ralyl;Sntg1;Kcnb2;Epha6;Zfp536;Sorbs2;Cntnap5c;Ank3;Kcnc2;Cntnap5b;Ta…	Astrocytes_WT
green	4000	-0.005826665	Gm20713;Wdr17;AY036118;Cmss1;9630028H03Rik	Meg3;Snhg11;Nrg3;Rbfox1;Ebf1;Sgcz;Lingo2;Cntnap2;Lrrtm4;6330411D24Rik;Dpp10;Csmd1;Opcml;Slc24a2;Ptgds;Nkain2;Nrg1;Tmeff2;Prr5l;Pcdh15;Grm7;Cntnap5a;Syt1;Tenm2;St18;Cacna2d1;Cntn4;Tnr;Plp1;Asic2;Galntl6;Ebf2;Dcc;Cdh18;Pex5l;Adarb2;Gm26871;Unc5d;Myoc;Arhgap6;Cntn5;Lrfn5;Frmd5;Dscam;Gfap;Hs6st3;Nxph1;Edil3;Rims1;Kcnip4;Anks1b;Sgcd;Ralyl;Sntg1;Kcnb2;Epha6;Zfp536;Sorbs2;Cntnap5c;Ank3;Kcnc2;Cntnap5b;Ta…	Astrocytes_WT
grey	4000	0.048859503	St6galnac3;Slc8a1;App;Enox1;Map1b	Meg3;Snhg11;Nrg3;Rbfox1;Ebf1;Sgcz;Lingo2;Cntnap2;Lrrtm4;6330411D24Rik;Dpp10;Csmd1;Opcml;Slc24a2;Ptgds;Nkain2;Nrg1;Tmeff2;Prr5l;Pcdh15;Grm7;Cntnap5a;Syt1;Tenm2;St18;Cacna2d1;Cntn4;Tnr;Plp1;Asic2;Galntl6;Ebf2;Dcc;Cdh18;Pex5l;Adarb2;Gm26871;Unc5d;Myoc;Arhgap6;Cntn5;Lrfn5;Frmd5;Dscam;Gfap;Hs6st3;Nxph1;Edil3;Rims1;Kcnip4;Anks1b;Sgcd;Ralyl;Sntg1;Kcnb2;Epha6;Zfp536;Sorbs2;Cntnap5c;Ank3;Kcnc2;Cntnap5b;Ta…	Astrocytes_WT
red	4000	-0.018541521	Vav3;Kcnma1;Gpc5;Kirrel3;Usp53	Meg3;Snhg11;Nrg3;Rbfox1;Ebf1;Sgcz;Lingo2;Cntnap2;Lrrtm4;6330411D24Rik;Dpp10;Csmd1;Opcml;Slc24a2;Ptgds;Nkain2;Nrg1;Tmeff2;Prr5l;Pcdh15;Grm7;Cntnap5a;Syt1;Tenm2;St18;Cacna2d1;Cntn4;Tnr;Plp1;Asic2;Galntl6;Ebf2;Dcc;Cdh18;Pex5l;Adarb2;Gm26871;Unc5d;Myoc;Arhgap6;Cntn5;Lrfn5;Frmd5;Dscam;Gfap;Hs6st3;Nxph1;Edil3;Rims1;Kcnip4;Anks1b;Sgcd;Ralyl;Sntg1;Kcnb2;Epha6;Zfp536;Sorbs2;Cntnap5c;Ank3;Kcnc2;Cntnap5b;Ta…	Astrocytes_WT
turquoise	4000	0.039550325	Prune2;Sorbs2;Ablim2;Kcnj3;Gfap	Meg3;Snhg11;Nrg3;Rbfox1;Ebf1;Sgcz;Lingo2;Cntnap2;Lrrtm4;6330411D24Rik;Dpp10;Csmd1;Opcml;Slc24a2;Ptgds;Nkain2;Nrg1;Tmeff2;Prr5l;Pcdh15;Grm7;Cntnap5a;Syt1;Tenm2;St18;Cacna2d1;Cntn4;Tnr;Plp1;Asic2;Galntl6;Ebf2;Dcc;Cdh18;Pex5l;Adarb2;Gm26871;Unc5d;Myoc;Arhgap6;Cntn5;Lrfn5;Frmd5;Dscam;Gfap;Hs6st3;Nxph1;Edil3;Rims1;Kcnip4;Anks1b;Sgcd;Ralyl;Sntg1;Kcnb2;Epha6;Zfp536;Sorbs2;Cntnap5c;Ank3;Kcnc2;Cntnap5b;Ta…	Astrocytes_WT
yellow	4000	0.031488144	Nrg3;Grm7;Lingo2;Rims1;Cntnap2	Meg3;Snhg11;Nrg3;Rbfox1;Ebf1;Sgcz;Lingo2;Cntnap2;Lrrtm4;6330411D24Rik;Dpp10;Csmd1;Opcml;Slc24a2;Ptgds;Nkain2;Nrg1;Tmeff2;Prr5l;Pcdh15;Grm7;Cntnap5a;Syt1;Tenm2;St18;Cacna2d1;Cntn4;Tnr;Plp1;Asic2;Galntl6;Ebf2;Dcc;Cdh18;Pex5l;Adarb2;Gm26871;Unc5d;Myoc;Arhgap6;Cntn5;Lrfn5;Frmd5;Dscam;Gfap;Hs6st3;Nxph1;Edil3;Rims1;Kcnip4;Anks1b;Sgcd;Ralyl;Sntg1;Kcnb2;Epha6;Zfp536;Sorbs2;Cntnap5c;Ank3;Kcnc2;Cntnap5b;Ta…	Astrocytes_WT
black	4000	0.046437022	Acsbg1;Snta1;Slc1a2;Cpe;Agt	Pcdh9;Nkain2;Hbb-bs;Hba-a1;Tmeff2;Hba-a2;Lrp1b;Kcnd2;Cntnap2;St18;Cemip;Nrg3;Hbb-bt;Pde4b;Slc24a2;Lsamp;Ctnna2;Csmd1;Kirrel3;Nrxn1;Dlg2;Fam155a;Snhg11;Fgf14;Meg3;Nrxn3;Pex5l;Sgcz;Cadm2;Magi2;Mdga2;Trpm3;Zfp536;Spock1;Adgrb3;Il1rapl1;Csmd3;Syt1;Satb2;Grm5;Dcn;Edil3;Grik2;Ncam2;Sgcd;Grid2;Nlgn1;Dscaml1;Npas3;Ctnna3;Dlgap1;Tenm2;Lama1;Pcdh7;Ctnnd2;Kcnma1;Unc5c;Gabrg3;Erbb4;Dgki;Apod;Bmp6;Map7;March1…	EndothelialCells_SD
blue	4000	0.014345449	Slc24a2;Magi2;Pcdh9;Ank3;Nkain2	Pcdh9;Nkain2;Hbb-bs;Hba-a1;Tmeff2;Hba-a2;Lrp1b;Kcnd2;Cntnap2;St18;Cemip;Nrg3;Hbb-bt;Pde4b;Slc24a2;Lsamp;Ctnna2;Csmd1;Kirrel3;Nrxn1;Dlg2;Fam155a;Snhg11;Fgf14;Meg3;Nrxn3;Pex5l;Sgcz;Cadm2;Magi2;Mdga2;Trpm3;Zfp536;Spock1;Adgrb3;Il1rapl1;Csmd3;Syt1;Satb2;Grm5;Dcn;Edil3;Grik2;Ncam2;Sgcd;Grid2;Nlgn1;Dscaml1;Npas3;Ctnna3;Dlgap1;Tenm2;Lama1;Pcdh7;Ctnnd2;Kcnma1;Unc5c;Gabrg3;Erbb4;Dgki;Apod;Bmp6;Map7;March1…	EndothelialCells_SD
brown	4000	0.015681581	Cemip;Ntrk3;Dcn;Col1a1;Ust	Pcdh9;Nkain2;Hbb-bs;Hba-a1;Tmeff2;Hba-a2;Lrp1b;Kcnd2;Cntnap2;St18;Cemip;Nrg3;Hbb-bt;Pde4b;Slc24a2;Lsamp;Ctnna2;Csmd1;Kirrel3;Nrxn1;Dlg2;Fam155a;Snhg11;Fgf14;Meg3;Nrxn3;Pex5l;Sgcz;Cadm2;Magi2;Mdga2;Trpm3;Zfp536;Spock1;Adgrb3;Il1rapl1;Csmd3;Syt1;Satb2;Grm5;Dcn;Edil3;Grik2;Ncam2;Sgcd;Grid2;Nlgn1;Dscaml1;Npas3;Ctnna3;Dlgap1;Tenm2;Lama1;Pcdh7;Ctnnd2;Kcnma1;Unc5c;Gabrg3;Erbb4;Dgki;Apod;Bmp6;Map7;March1…	EndothelialCells_SD
green	4000	0.024959374	Plcl1;Ank2;Zeb2;Atp13a5;Grm7	Pcdh9;Nkain2;Hbb-bs;Hba-a1;Tmeff2;Hba-a2;Lrp1b;Kcnd2;Cntnap2;St18;Cemip;Nrg3;Hbb-bt;Pde4b;Slc24a2;Lsamp;Ctnna2;Csmd1;Kirrel3;Nrxn1;Dlg2;Fam155a;Snhg11;Fgf14;Meg3;Nrxn3;Pex5l;Sgcz;Cadm2;Magi2;Mdga2;Trpm3;Zfp536;Spock1;Adgrb3;Il1rapl1;Csmd3;Syt1;Satb2;Grm5;Dcn;Edil3;Grik2;Ncam2;Sgcd;Grid2;Nlgn1;Dscaml1;Npas3;Ctnna3;Dlgap1;Tenm2;Lama1;Pcdh7;Ctnnd2;Kcnma1;Unc5c;Gabrg3;Erbb4;Dgki;Apod;Bmp6;Map7;March1…	EndothelialCells_SD
grey	4000	0.075774924	Neat1;Rnf220;Mir100hg;Gpm6b;Naaladl2	Pcdh9;Nkain2;Hbb-bs;Hba-a1;Tmeff2;Hba-a2;Lrp1b;Kcnd2;Cntnap2;St18;Cemip;Nrg3;Hbb-bt;Pde4b;Slc24a2;Lsamp;Ctnna2;Csmd1;Kirrel3;Nrxn1;Dlg2;Fam155a;Snhg11;Fgf14;Meg3;Nrxn3;Pex5l;Sgcz;Cadm2;Magi2;Mdga2;Trpm3;Zfp536;Spock1;Adgrb3;Il1rapl1;Csmd3;Syt1;Satb2;Grm5;Dcn;Edil3;Grik2;Ncam2;Sgcd;Grid2;Nlgn1;Dscaml1;Npas3;Ctnna3;Dlgap1;Tenm2;Lama1;Pcdh7;Ctnnd2;Kcnma1;Unc5c;Gabrg3;Erbb4;Dgki;Apod;Bmp6;Map7;March1…	EndothelialCells_SD
magenta	4000	0.008801979	C1qa;Fnbp1l;Slc6a6;Rps25;Sema3c	Pcdh9;Nkain2;Hbb-bs;Hba-a1;Tmeff2;Hba-a2;Lrp1b;Kcnd2;Cntnap2;St18;Cemip;Nrg3;Hbb-bt;Pde4b;Slc24a2;Lsamp;Ctnna2;Csmd1;Kirrel3;Nrxn1;Dlg2;Fam155a;Snhg11;Fgf14;Meg3;Nrxn3;Pex5l;Sgcz;Cadm2;Magi2;Mdga2;Trpm3;Zfp536;Spock1;Adgrb3;Il1rapl1;Csmd3;Syt1;Satb2;Grm5;Dcn;Edil3;Grik2;Ncam2;Sgcd;Grid2;Nlgn1;Dscaml1;Npas3;Ctnna3;Dlgap1;Tenm2;Lama1;Pcdh7;Ctnnd2;Kcnma1;Unc5c;Gabrg3;Erbb4;Dgki;Apod;Bmp6;Map7;March1…	EndothelialCells_SD
pink	4000	0.010393785	Sod1;Adgrl4;Mal;Elmo1;Nkain2	Pcdh9;Nkain2;Hbb-bs;Hba-a1;Tmeff2;Hba-a2;Lrp1b;Kcnd2;Cntnap2;St18;Cemip;Nrg3;Hbb-bt;Pde4b;Slc24a2;Lsamp;Ctnna2;Csmd1;Kirrel3;Nrxn1;Dlg2;Fam155a;Snhg11;Fgf14;Meg3;Nrxn3;Pex5l;Sgcz;Cadm2;Magi2;Mdga2;Trpm3;Zfp536;Spock1;Adgrb3;Il1rapl1;Csmd3;Syt1;Satb2;Grm5;Dcn;Edil3;Grik2;Ncam2;Sgcd;Grid2;Nlgn1;Dscaml1;Npas3;Ctnna3;Dlgap1;Tenm2;Lama1;Pcdh7;Ctnnd2;Kcnma1;Unc5c;Gabrg3;Erbb4;Dgki;Apod;Bmp6;Map7;March1…	EndothelialCells_SD
red	4000	-0.021651287	Grm7;Atp13a5;Pde8b;Grm3;Plcl1	Pcdh9;Nkain2;Hbb-bs;Hba-a1;Tmeff2;Hba-a2;Lrp1b;Kcnd2;Cntnap2;St18;Cemip;Nrg3;Hbb-bt;Pde4b;Slc24a2;Lsamp;Ctnna2;Csmd1;Kirrel3;Nrxn1;Dlg2;Fam155a;Snhg11;Fgf14;Meg3;Nrxn3;Pex5l;Sgcz;Cadm2;Magi2;Mdga2;Trpm3;Zfp536;Spock1;Adgrb3;Il1rapl1;Csmd3;Syt1;Satb2;Grm5;Dcn;Edil3;Grik2;Ncam2;Sgcd;Grid2;Nlgn1;Dscaml1;Npas3;Ctnna3;Dlgap1;Tenm2;Lama1;Pcdh7;Ctnnd2;Kcnma1;Unc5c;Gabrg3;Erbb4;Dgki;Apod;Bmp6;Map7;March1…	EndothelialCells_SD
turquoise	4000	0.068389647	Ramp2;Bsg;Ly6c1;Cldn5;Klf2	Pcdh9;Nkain2;Hbb-bs;Hba-a1;Tmeff2;Hba-a2;Lrp1b;Kcnd2;Cntnap2;St18;Cemip;Nrg3;Hbb-bt;Pde4b;Slc24a2;Lsamp;Ctnna2;Csmd1;Kirrel3;Nrxn1;Dlg2;Fam155a;Snhg11;Fgf14;Meg3;Nrxn3;Pex5l;Sgcz;Cadm2;Magi2;Mdga2;Trpm3;Zfp536;Spock1;Adgrb3;Il1rapl1;Csmd3;Syt1;Satb2;Grm5;Dcn;Edil3;Grik2;Ncam2;Sgcd;Grid2;Nlgn1;Dscaml1;Npas3;Ctnna3;Dlgap1;Tenm2;Lama1;Pcdh7;Ctnnd2;Kcnma1;Unc5c;Gabrg3;Erbb4;Dgki;Apod;Bmp6;Map7;March1…	EndothelialCells_SD
yellow	4000	0.037139847	Plcl1;Zeb2;Ank2;Pde4b;Dock10	Pcdh9;Nkain2;Hbb-bs;Hba-a1;Tmeff2;Hba-a2;Lrp1b;Kcnd2;Cntnap2;St18;Cemip;Nrg3;Hbb-bt;Pde4b;Slc24a2;Lsamp;Ctnna2;Csmd1;Kirrel3;Nrxn1;Dlg2;Fam155a;Snhg11;Fgf14;Meg3;Nrxn3;Pex5l;Sgcz;Cadm2;Magi2;Mdga2;Trpm3;Zfp536;Spock1;Adgrb3;Il1rapl1;Csmd3;Syt1;Satb2;Grm5;Dcn;Edil3;Grik2;Ncam2;Sgcd;Grid2;Nlgn1;Dscaml1;Npas3;Ctnna3;Dlgap1;Tenm2;Lama1;Pcdh7;Ctnnd2;Kcnma1;Unc5c;Gabrg3;Erbb4;Dgki;Apod;Bmp6;Map7;March1…	EndothelialCells_SD
black	4000	0.003736227	Atp1a2;Pde1a;Bicc1;Gpc6;Lama2	Agbl1;Ttn;Mylk4;Myh2;Mybpc1;Neb;Hbb-bs;Hba-a2;Hba-a1;Ptgds;Trdn;Slc24a2;Slc4a10;Col25a1;Ranbp3l;Adgrb3;St18;Fgf14;Hbb-bt;Atp2a1;Myh1;Myh4;Gm12381;Csmd1;Slc47a1;Trpm3;Slc26a2;Slc7a11;Igfbp5;Nrxn1;Tnnt3;Adamtsl3;Tmeff2;Ctnnd2;Ryr1;Wnt4;Gm42397;Kcnip4;Pde4b;Aebp1;Cemip;Lama1;Ctnna2;Acta1;Erbb4;Aldh1a2;Gm37459;Igf2;Gm43824;Myot;Ntng1;4930419G24Rik;Kcnd2;Gkn3;Adamts12;Igfbp3;Lrp1b;Kcnma1;Smoc2;Ebf2;Pr…	EndothelialCells_WT
blue	4000	0.022539948	Magi2;Celf2;Pcdh9;Ncam1;Zfp536	Agbl1;Ttn;Mylk4;Myh2;Mybpc1;Neb;Hbb-bs;Hba-a2;Hba-a1;Ptgds;Trdn;Slc24a2;Slc4a10;Col25a1;Ranbp3l;Adgrb3;St18;Fgf14;Hbb-bt;Atp2a1;Myh1;Myh4;Gm12381;Csmd1;Slc47a1;Trpm3;Slc26a2;Slc7a11;Igfbp5;Nrxn1;Tnnt3;Adamtsl3;Tmeff2;Ctnnd2;Ryr1;Wnt4;Gm42397;Kcnip4;Pde4b;Aebp1;Cemip;Lama1;Ctnna2;Acta1;Erbb4;Aldh1a2;Gm37459;Igf2;Gm43824;Myot;Ntng1;4930419G24Rik;Kcnd2;Gkn3;Adamts12;Igfbp3;Lrp1b;Kcnma1;Smoc2;Ebf2;Pr…	EndothelialCells_WT
brown	4000	0.031347964	Rnf220;Eya2;Foxp2;Dock5;Prdm6	Agbl1;Ttn;Mylk4;Myh2;Mybpc1;Neb;Hbb-bs;Hba-a2;Hba-a1;Ptgds;Trdn;Slc24a2;Slc4a10;Col25a1;Ranbp3l;Adgrb3;St18;Fgf14;Hbb-bt;Atp2a1;Myh1;Myh4;Gm12381;Csmd1;Slc47a1;Trpm3;Slc26a2;Slc7a11;Igfbp5;Nrxn1;Tnnt3;Adamtsl3;Tmeff2;Ctnnd2;Ryr1;Wnt4;Gm42397;Kcnip4;Pde4b;Aebp1;Cemip;Lama1;Ctnna2;Acta1;Erbb4;Aldh1a2;Gm37459;Igf2;Gm43824;Myot;Ntng1;4930419G24Rik;Kcnd2;Gkn3;Adamts12;Igfbp3;Lrp1b;Kcnma1;Smoc2;Ebf2;Pr…	EndothelialCells_WT
green	4000	0.036694531	Rnf220;Dcn;Sulf1;Mir100hg;Trpm3	Agbl1;Ttn;Mylk4;Myh2;Mybpc1;Neb;Hbb-bs;Hba-a2;Hba-a1;Ptgds;Trdn;Slc24a2;Slc4a10;Col25a1;Ranbp3l;Adgrb3;St18;Fgf14;Hbb-bt;Atp2a1;Myh1;Myh4;Gm12381;Csmd1;Slc47a1;Trpm3;Slc26a2;Slc7a11;Igfbp5;Nrxn1;Tnnt3;Adamtsl3;Tmeff2;Ctnnd2;Ryr1;Wnt4;Gm42397;Kcnip4;Pde4b;Aebp1;Cemip;Lama1;Ctnna2;Acta1;Erbb4;Aldh1a2;Gm37459;Igf2;Gm43824;Myot;Ntng1;4930419G24Rik;Kcnd2;Gkn3;Adamts12;Igfbp3;Lrp1b;Kcnma1;Smoc2;Ebf2;Pr…	EndothelialCells_WT
grey	4000	0.016824317	Ntrk3;Rnf220;Foxp2;Bnc2;Sulf1	Agbl1;Ttn;Mylk4;Myh2;Mybpc1;Neb;Hbb-bs;Hba-a2;Hba-a1;Ptgds;Trdn;Slc24a2;Slc4a10;Col25a1;Ranbp3l;Adgrb3;St18;Fgf14;Hbb-bt;Atp2a1;Myh1;Myh4;Gm12381;Csmd1;Slc47a1;Trpm3;Slc26a2;Slc7a11;Igfbp5;Nrxn1;Tnnt3;Adamtsl3;Tmeff2;Ctnnd2;Ryr1;Wnt4;Gm42397;Kcnip4;Pde4b;Aebp1;Cemip;Lama1;Ctnna2;Acta1;Erbb4;Aldh1a2;Gm37459;Igf2;Gm43824;Myot;Ntng1;4930419G24Rik;Kcnd2;Gkn3;Adamts12;Igfbp3;Lrp1b;Kcnma1;Smoc2;Ebf2;Pr…	EndothelialCells_WT
red	4000	0.024644229	B3galt1;Foxp2;Cped1;Lrmda;Bnc2	Agbl1;Ttn;Mylk4;Myh2;Mybpc1;Neb;Hbb-bs;Hba-a2;Hba-a1;Ptgds;Trdn;Slc24a2;Slc4a10;Col25a1;Ranbp3l;Adgrb3;St18;Fgf14;Hbb-bt;Atp2a1;Myh1;Myh4;Gm12381;Csmd1;Slc47a1;Trpm3;Slc26a2;Slc7a11;Igfbp5;Nrxn1;Tnnt3;Adamtsl3;Tmeff2;Ctnnd2;Ryr1;Wnt4;Gm42397;Kcnip4;Pde4b;Aebp1;Cemip;Lama1;Ctnna2;Acta1;Erbb4;Aldh1a2;Gm37459;Igf2;Gm43824;Myot;Ntng1;4930419G24Rik;Kcnd2;Gkn3;Adamts12;Igfbp3;Lrp1b;Kcnma1;Smoc2;Ebf2;Pr…	EndothelialCells_WT
turquoise	4000	0.030739014	Flt1;Nebl;Eef1a1;Ablim1;Igfbp7	Agbl1;Ttn;Mylk4;Myh2;Mybpc1;Neb;Hbb-bs;Hba-a2;Hba-a1;Ptgds;Trdn;Slc24a2;Slc4a10;Col25a1;Ranbp3l;Adgrb3;St18;Fgf14;Hbb-bt;Atp2a1;Myh1;Myh4;Gm12381;Csmd1;Slc47a1;Trpm3;Slc26a2;Slc7a11;Igfbp5;Nrxn1;Tnnt3;Adamtsl3;Tmeff2;Ctnnd2;Ryr1;Wnt4;Gm42397;Kcnip4;Pde4b;Aebp1;Cemip;Lama1;Ctnna2;Acta1;Erbb4;Aldh1a2;Gm37459;Igf2;Gm43824;Myot;Ntng1;4930419G24Rik;Kcnd2;Gkn3;Adamts12;Igfbp3;Lrp1b;Kcnma1;Smoc2;Ebf2;Pr…	EndothelialCells_WT
yellow	4000	0.038365115	Atp1a2;Vtn;Slc6a20a;Gpc6;Rnf220	Agbl1;Ttn;Mylk4;Myh2;Mybpc1;Neb;Hbb-bs;Hba-a2;Hba-a1;Ptgds;Trdn;Slc24a2;Slc4a10;Col25a1;Ranbp3l;Adgrb3;St18;Fgf14;Hbb-bt;Atp2a1;Myh1;Myh4;Gm12381;Csmd1;Slc47a1;Trpm3;Slc26a2;Slc7a11;Igfbp5;Nrxn1;Tnnt3;Adamtsl3;Tmeff2;Ctnnd2;Ryr1;Wnt4;Gm42397;Kcnip4;Pde4b;Aebp1;Cemip;Lama1;Ctnna2;Acta1;Erbb4;Aldh1a2;Gm37459;Igf2;Gm43824;Myot;Ntng1;4930419G24Rik;Kcnd2;Gkn3;Adamts12;Igfbp3;Lrp1b;Kcnma1;Smoc2;Ebf2;Pr…	EndothelialCells_WT
blue	4000	0.032323704	Apoe;Myo5a;Apobec1;Cd63;Rftn1	Pcdh9;Nkain2;Pde4b;Magi2;Slc24a2;Spp1;Pex5l;Frmd5;Tmeff2;St6galnac3;Apod;Ptprd;Dgki;Ctnna2;Edil3;Zfp536;St18;Ccl4;Prr5l;Lrp1b;Kirrel3;Neat1;Unc5c;Gpnmb;Map7;Ctnna3;Dscaml1;Prickle2;Lyz2;Plp1;4930419G24Rik;Ank3;Ptprk;Colec12;F13a1;Mbp;Erbb4;Spock1;Ptgds;Rhoj;Mapt;Mrc1;Ncam2;Apoe;Hecw2;Pakap;Nfasc;A330015K06Rik;Grm7;Top2a;Otud7a;Ncam1;Mast4;Ppp1r16b;Grik2;Sox2ot;Ano4;Limch1;Grm3;Mir100hg;A330049N07…	Microglia_SD
brown	4000	0.019802015	Zgrf1;Cenpp;Wdhd1;Topbp1;Atad2	Pcdh9;Nkain2;Pde4b;Magi2;Slc24a2;Spp1;Pex5l;Frmd5;Tmeff2;St6galnac3;Apod;Ptprd;Dgki;Ctnna2;Edil3;Zfp536;St18;Ccl4;Prr5l;Lrp1b;Kirrel3;Neat1;Unc5c;Gpnmb;Map7;Ctnna3;Dscaml1;Prickle2;Lyz2;Plp1;4930419G24Rik;Ank3;Ptprk;Colec12;F13a1;Mbp;Erbb4;Spock1;Ptgds;Rhoj;Mapt;Mrc1;Ncam2;Apoe;Hecw2;Pakap;Nfasc;A330015K06Rik;Grm7;Top2a;Otud7a;Ncam1;Mast4;Ppp1r16b;Grik2;Sox2ot;Ano4;Limch1;Grm3;Mir100hg;A330049N07…	Microglia_SD
grey	4000	0.046937006	Myo5a;Apobec1;Apoe;Rftn1;Igf1	Pcdh9;Nkain2;Pde4b;Magi2;Slc24a2;Spp1;Pex5l;Frmd5;Tmeff2;St6galnac3;Apod;Ptprd;Dgki;Ctnna2;Edil3;Zfp536;St18;Ccl4;Prr5l;Lrp1b;Kirrel3;Neat1;Unc5c;Gpnmb;Map7;Ctnna3;Dscaml1;Prickle2;Lyz2;Plp1;4930419G24Rik;Ank3;Ptprk;Colec12;F13a1;Mbp;Erbb4;Spock1;Ptgds;Rhoj;Mapt;Mrc1;Ncam2;Apoe;Hecw2;Pakap;Nfasc;A330015K06Rik;Grm7;Top2a;Otud7a;Ncam1;Mast4;Ppp1r16b;Grik2;Sox2ot;Ano4;Limch1;Grm3;Mir100hg;A330049N07…	Microglia_SD
turquoise	4000	0.015218267	Pcdh9;Gm42418;Nrxn3;Lsamp;Nrg3	Pcdh9;Nkain2;Pde4b;Magi2;Slc24a2;Spp1;Pex5l;Frmd5;Tmeff2;St6galnac3;Apod;Ptprd;Dgki;Ctnna2;Edil3;Zfp536;St18;Ccl4;Prr5l;Lrp1b;Kirrel3;Neat1;Unc5c;Gpnmb;Map7;Ctnna3;Dscaml1;Prickle2;Lyz2;Plp1;4930419G24Rik;Ank3;Ptprk;Colec12;F13a1;Mbp;Erbb4;Spock1;Ptgds;Rhoj;Mapt;Mrc1;Ncam2;Apoe;Hecw2;Pakap;Nfasc;A330015K06Rik;Grm7;Top2a;Otud7a;Ncam1;Mast4;Ppp1r16b;Grik2;Sox2ot;Ano4;Limch1;Grm3;Mir100hg;A330049N07…	Microglia_SD
blue	4000	0.032559816	Apoe;Myo5a;Cacna1a;Etl4;Apbb2	Nkain2;Pcdh9;Pde4b;Magi2;Spp1;Slc24a2;Tmeff2;Apoe;Pex5l;Frmd5;Lrp1b;Gpnmb;St6galnac3;Ccl4;Ptprd;St18;Prr5l;Ptgds;Edil3;Rnf220;Kirrel3;Ctnna3;Lyz2;Dscaml1;Atp6v0d2;Ctnna2;Zfp536;Sox2ot;Dgki;Erbb4;Tmem178b;Ano4;Plp1;Prickle2;Grm7;Unc5c;Ncam2;Map7;Pakap;Kcnq3;Cdh20;Colec12;Grm3;Mir100hg;9330111N05Rik;Robo1;Pak7;Phlpp1;Top2a;Npas3;Mdga2;Lpl;Mamdc2;Cxcl10;Dcc;Ccl3;Arhgap23;Cd74;4930419G24Rik;Mbp;Sorcs…	Microglia_WT
brown	4000	-0.010100125	Lysmd4;AY036118;Gm35188;Cmss1;5330438D12Rik	Nkain2;Pcdh9;Pde4b;Magi2;Spp1;Slc24a2;Tmeff2;Apoe;Pex5l;Frmd5;Lrp1b;Gpnmb;St6galnac3;Ccl4;Ptprd;St18;Prr5l;Ptgds;Edil3;Rnf220;Kirrel3;Ctnna3;Lyz2;Dscaml1;Atp6v0d2;Ctnna2;Zfp536;Sox2ot;Dgki;Erbb4;Tmem178b;Ano4;Plp1;Prickle2;Grm7;Unc5c;Ncam2;Map7;Pakap;Kcnq3;Cdh20;Colec12;Grm3;Mir100hg;9330111N05Rik;Robo1;Pak7;Phlpp1;Top2a;Npas3;Mdga2;Lpl;Mamdc2;Cxcl10;Dcc;Ccl3;Arhgap23;Cd74;4930419G24Rik;Mbp;Sorcs…	Microglia_WT
grey	4000	0.045942933	Myo5a;Magi2;Nkain2;Slc24a2;Pcdh9	Nkain2;Pcdh9;Pde4b;Magi2;Spp1;Slc24a2;Tmeff2;Apoe;Pex5l;Frmd5;Lrp1b;Gpnmb;St6galnac3;Ccl4;Ptprd;St18;Prr5l;Ptgds;Edil3;Rnf220;Kirrel3;Ctnna3;Lyz2;Dscaml1;Atp6v0d2;Ctnna2;Zfp536;Sox2ot;Dgki;Erbb4;Tmem178b;Ano4;Plp1;Prickle2;Grm7;Unc5c;Ncam2;Map7;Pakap;Kcnq3;Cdh20;Colec12;Grm3;Mir100hg;9330111N05Rik;Robo1;Pak7;Phlpp1;Top2a;Npas3;Mdga2;Lpl;Mamdc2;Cxcl10;Dcc;Ccl3;Arhgap23;Cd74;4930419G24Rik;Mbp;Sorcs…	Microglia_WT
turquoise	4000	0.02380453	Plp1;Pcdh9;Scd2;Apoe;Trps1	Nkain2;Pcdh9;Pde4b;Magi2;Spp1;Slc24a2;Tmeff2;Apoe;Pex5l;Frmd5;Lrp1b;Gpnmb;St6galnac3;Ccl4;Ptprd;St18;Prr5l;Ptgds;Edil3;Rnf220;Kirrel3;Ctnna3;Lyz2;Dscaml1;Atp6v0d2;Ctnna2;Zfp536;Sox2ot;Dgki;Erbb4;Tmem178b;Ano4;Plp1;Prickle2;Grm7;Unc5c;Ncam2;Map7;Pakap;Kcnq3;Cdh20;Colec12;Grm3;Mir100hg;9330111N05Rik;Robo1;Pak7;Phlpp1;Top2a;Npas3;Mdga2;Lpl;Mamdc2;Cxcl10;Dcc;Ccl3;Arhgap23;Cd74;4930419G24Rik;Mbp;Sorcs…	Microglia_WT
yellow	4000	0.011915962	Cenpp;Ezh2;Ulbp1;Pola1;Smc4	Nkain2;Pcdh9;Pde4b;Magi2;Spp1;Slc24a2;Tmeff2;Apoe;Pex5l;Frmd5;Lrp1b;Gpnmb;St6galnac3;Ccl4;Ptprd;St18;Prr5l;Ptgds;Edil3;Rnf220;Kirrel3;Ctnna3;Lyz2;Dscaml1;Atp6v0d2;Ctnna2;Zfp536;Sox2ot;Dgki;Erbb4;Tmem178b;Ano4;Plp1;Prickle2;Grm7;Unc5c;Ncam2;Map7;Pakap;Kcnq3;Cdh20;Colec12;Grm3;Mir100hg;9330111N05Rik;Robo1;Pak7;Phlpp1;Top2a;Npas3;Mdga2;Lpl;Mamdc2;Cxcl10;Dcc;Ccl3;Arhgap23;Cd74;4930419G24Rik;Mbp;Sorcs…	Microglia_WT
blue	4000	0.118054181	Map2;Ttbk2;Oip5os1;Caln1;Scn8a	Fxyd2;S100a6;Uts2;Tmem233;Calca;Dgkh;Pirt;Chodl;Scn10a;Trarg1;Dcn;Atp2b4;Lcn2;Malat1;Tagln2;Phf24;Nts;Gm765;Fgf13;Kcnh7;Avil;Nrn1;Acpp;Cartpt;Scn7a;Piezo2;Ppp1r1c;Runx1;Tmem45b;Mmp25;Scn9a;Cd9;Aqp1;Synpr;Scn11a;Cd44;Trappc3l;Ctxn3;Onecut2;Itm2a;Layn;Cacnb3;Ptger3;Tmem176a;Angptl2;Itpr1;Prkca;Ahnak;Prdm12;Atp8a1;Kcnv1;Camk2a;Saa1;Ppp3ca;Plxnd1;Mapk3;Prkcb;Lix1;Serpinf1;Scd1;Rasgrp1;Mal2;Srd5a2;Cri…	Motorneuron_WT
grey	4000	0.118041466	Scn8a;Map2;Ttbk2;2900097C17Rik;Caln1	Fxyd2;S100a6;Uts2;Tmem233;Calca;Dgkh;Pirt;Chodl;Scn10a;Trarg1;Dcn;Atp2b4;Lcn2;Malat1;Tagln2;Phf24;Nts;Gm765;Fgf13;Kcnh7;Avil;Nrn1;Acpp;Cartpt;Scn7a;Piezo2;Ppp1r1c;Runx1;Tmem45b;Mmp25;Scn9a;Cd9;Aqp1;Synpr;Scn11a;Cd44;Trappc3l;Ctxn3;Onecut2;Itm2a;Layn;Cacnb3;Ptger3;Tmem176a;Angptl2;Itpr1;Prkca;Ahnak;Prdm12;Atp8a1;Kcnv1;Camk2a;Saa1;Ppp3ca;Plxnd1;Mapk3;Prkcb;Lix1;Serpinf1;Scd1;Rasgrp1;Mal2;Srd5a2;Cri…	Motorneuron_WT
turquoise	4000	0.088900684	Ttbk2;Oip5os1;2900097C17Rik;Hmbox1;Pgm2l1	Fxyd2;S100a6;Uts2;Tmem233;Calca;Dgkh;Pirt;Chodl;Scn10a;Trarg1;Dcn;Atp2b4;Lcn2;Malat1;Tagln2;Phf24;Nts;Gm765;Fgf13;Kcnh7;Avil;Nrn1;Acpp;Cartpt;Scn7a;Piezo2;Ppp1r1c;Runx1;Tmem45b;Mmp25;Scn9a;Cd9;Aqp1;Synpr;Scn11a;Cd44;Trappc3l;Ctxn3;Onecut2;Itm2a;Layn;Cacnb3;Ptger3;Tmem176a;Angptl2;Itpr1;Prkca;Ahnak;Prdm12;Atp8a1;Kcnv1;Camk2a;Saa1;Ppp3ca;Plxnd1;Mapk3;Prkcb;Lix1;Serpinf1;Scd1;Rasgrp1;Mal2;Srd5a2;Cri…	Motorneuron_WT
blue	4000	-0.025606621	Arhgap6;Ebf2;Ebf1;Gm15261;Tmcc3	Tac2;Nts;Pkd1l2;Il1rapl2;Mecom;Pkd2l1;Hpse2;Prr5l;Cpne4;Bnc2;Myo3b;Npy;Cartpt;Slit3;Creb5;D130079A08Rik;Foxp2;Gm1715;Slc5a7;D130009I18Rik;Neat1;Vip;Tac1;Gal;Sox6;Rorb;St18;Gm32647;Apod;Col5a2;Trh;Ctla2a;Nmu;Ndst4;Dach2;Gpc5;Chst9;9330185C12Rik;Piezo2;Reln;Postn;Pou6f2;Meis2;Cpa6;Nos1;Plp1;Hmcn1;Qrfpr;Dcn;2600014E21Rik;Col25a1;Maf;Zfhx3;Rnf220;Erbb4;Chrm3;Adarb2;Sox2ot;Tyr;6530403H02Rik;Gm20713;Al…	Neurons_SD
brown	4000	0.006618032	Prkca;Plppr1;Kcnc2;Snca;Kcnt2	Tac2;Nts;Pkd1l2;Il1rapl2;Mecom;Pkd2l1;Hpse2;Prr5l;Cpne4;Bnc2;Myo3b;Npy;Cartpt;Slit3;Creb5;D130079A08Rik;Foxp2;Gm1715;Slc5a7;D130009I18Rik;Neat1;Vip;Tac1;Gal;Sox6;Rorb;St18;Gm32647;Apod;Col5a2;Trh;Ctla2a;Nmu;Ndst4;Dach2;Gpc5;Chst9;9330185C12Rik;Piezo2;Reln;Postn;Pou6f2;Meis2;Cpa6;Nos1;Plp1;Hmcn1;Qrfpr;Dcn;2600014E21Rik;Col25a1;Maf;Zfhx3;Rnf220;Erbb4;Chrm3;Adarb2;Sox2ot;Tyr;6530403H02Rik;Gm20713;Al…	Neurons_SD
green	4000	0.005345787	Slc2a13;Tac2;Trpm3;Arpp21;Tshz3	Tac2;Nts;Pkd1l2;Il1rapl2;Mecom;Pkd2l1;Hpse2;Prr5l;Cpne4;Bnc2;Myo3b;Npy;Cartpt;Slit3;Creb5;D130079A08Rik;Foxp2;Gm1715;Slc5a7;D130009I18Rik;Neat1;Vip;Tac1;Gal;Sox6;Rorb;St18;Gm32647;Apod;Col5a2;Trh;Ctla2a;Nmu;Ndst4;Dach2;Gpc5;Chst9;9330185C12Rik;Piezo2;Reln;Postn;Pou6f2;Meis2;Cpa6;Nos1;Plp1;Hmcn1;Qrfpr;Dcn;2600014E21Rik;Col25a1;Maf;Zfhx3;Rnf220;Erbb4;Chrm3;Adarb2;Sox2ot;Tyr;6530403H02Rik;Gm20713;Al…	Neurons_SD
grey	4000	0.002289006	Dscaml1;Gad2;Nrxn3;Pax8;Slc32a1	Tac2;Nts;Pkd1l2;Il1rapl2;Mecom;Pkd2l1;Hpse2;Prr5l;Cpne4;Bnc2;Myo3b;Npy;Cartpt;Slit3;Creb5;D130079A08Rik;Foxp2;Gm1715;Slc5a7;D130009I18Rik;Neat1;Vip;Tac1;Gal;Sox6;Rorb;St18;Gm32647;Apod;Col5a2;Trh;Ctla2a;Nmu;Ndst4;Dach2;Gpc5;Chst9;9330185C12Rik;Piezo2;Reln;Postn;Pou6f2;Meis2;Cpa6;Nos1;Plp1;Hmcn1;Qrfpr;Dcn;2600014E21Rik;Col25a1;Maf;Zfhx3;Rnf220;Erbb4;Chrm3;Adarb2;Sox2ot;Tyr;6530403H02Rik;Gm20713;Al…	Neurons_SD
red	4000	0.006882693	Dscaml1;Gad1;Sall3;Slc6a1;Gad2	Tac2;Nts;Pkd1l2;Il1rapl2;Mecom;Pkd2l1;Hpse2;Prr5l;Cpne4;Bnc2;Myo3b;Npy;Cartpt;Slit3;Creb5;D130079A08Rik;Foxp2;Gm1715;Slc5a7;D130009I18Rik;Neat1;Vip;Tac1;Gal;Sox6;Rorb;St18;Gm32647;Apod;Col5a2;Trh;Ctla2a;Nmu;Ndst4;Dach2;Gpc5;Chst9;9330185C12Rik;Piezo2;Reln;Postn;Pou6f2;Meis2;Cpa6;Nos1;Plp1;Hmcn1;Qrfpr;Dcn;2600014E21Rik;Col25a1;Maf;Zfhx3;Rnf220;Erbb4;Chrm3;Adarb2;Sox2ot;Tyr;6530403H02Rik;Gm20713;Al…	Neurons_SD
turquoise	4000	0.041940858	Syt2;Esrrg;Frmd5;Etl4;Gm13629	Tac2;Nts;Pkd1l2;Il1rapl2;Mecom;Pkd2l1;Hpse2;Prr5l;Cpne4;Bnc2;Myo3b;Npy;Cartpt;Slit3;Creb5;D130079A08Rik;Foxp2;Gm1715;Slc5a7;D130009I18Rik;Neat1;Vip;Tac1;Gal;Sox6;Rorb;St18;Gm32647;Apod;Col5a2;Trh;Ctla2a;Nmu;Ndst4;Dach2;Gpc5;Chst9;9330185C12Rik;Piezo2;Reln;Postn;Pou6f2;Meis2;Cpa6;Nos1;Plp1;Hmcn1;Qrfpr;Dcn;2600014E21Rik;Col25a1;Maf;Zfhx3;Rnf220;Erbb4;Chrm3;Adarb2;Sox2ot;Tyr;6530403H02Rik;Gm20713;Al…	Neurons_SD
yellow	4000	0.005086618	Plp1;Mbp;Mal;Trf;Scd2	Tac2;Nts;Pkd1l2;Il1rapl2;Mecom;Pkd2l1;Hpse2;Prr5l;Cpne4;Bnc2;Myo3b;Npy;Cartpt;Slit3;Creb5;D130079A08Rik;Foxp2;Gm1715;Slc5a7;D130009I18Rik;Neat1;Vip;Tac1;Gal;Sox6;Rorb;St18;Gm32647;Apod;Col5a2;Trh;Ctla2a;Nmu;Ndst4;Dach2;Gpc5;Chst9;9330185C12Rik;Piezo2;Reln;Postn;Pou6f2;Meis2;Cpa6;Nos1;Plp1;Hmcn1;Qrfpr;Dcn;2600014E21Rik;Col25a1;Maf;Zfhx3;Rnf220;Erbb4;Chrm3;Adarb2;Sox2ot;Tyr;6530403H02Rik;Gm20713;Al…	Neurons_SD
black	4000	0.002184875	Slc2a13;Arpp21;Tac2;Cntn3;Rora	Tac2;Pkd1l2;Nts;Mecom;Myo3b;Pkd2l1;Prr5l;Cpne4;Cartpt;Ptgds;Il1rapl2;Hpse2;Slit3;Creb5;Foxp2;Bnc2;D130009I18Rik;D130079A08Rik;Npy;Gal;Piezo2;Tac1;Gm1715;St18;Dcn;Sox6;Slc5a7;Nmu;Mpz;Postn;Plp1;Vip;Rorb;2600014E21Rik;Pkp1;Sox2ot;Trh;Spp1;Gm32647;Rnf220;Gm37267;Nos1;Reln;Hmcn1;Cpa6;Gpc5;Neat1;Mgp;Ndst4;Chst9;Col25a1;Dach2;Pou6f2;Abi3bp;6530403H02Rik;Meis2;Gm32122;Nr5a2;Adarb2;Npsr1;Zfhx3;Col5a2;Bmp…	Neurons_WT
blue	4000	-0.029149326	Arhgap6;Ebf2;Ankfn1;Ebf1;Ebf3	Tac2;Pkd1l2;Nts;Mecom;Myo3b;Pkd2l1;Prr5l;Cpne4;Cartpt;Ptgds;Il1rapl2;Hpse2;Slit3;Creb5;Foxp2;Bnc2;D130009I18Rik;D130079A08Rik;Npy;Gal;Piezo2;Tac1;Gm1715;St18;Dcn;Sox6;Slc5a7;Nmu;Mpz;Postn;Plp1;Vip;Rorb;2600014E21Rik;Pkp1;Sox2ot;Trh;Spp1;Gm32647;Rnf220;Gm37267;Nos1;Reln;Hmcn1;Cpa6;Gpc5;Neat1;Mgp;Ndst4;Chst9;Col25a1;Dach2;Pou6f2;Abi3bp;6530403H02Rik;Meis2;Gm32122;Nr5a2;Adarb2;Npsr1;Zfhx3;Col5a2;Bmp…	Neurons_WT
brown	4000	0.006873069	Plp1;Scd2;Mbp;Trf;Mal	Tac2;Pkd1l2;Nts;Mecom;Myo3b;Pkd2l1;Prr5l;Cpne4;Cartpt;Ptgds;Il1rapl2;Hpse2;Slit3;Creb5;Foxp2;Bnc2;D130009I18Rik;D130079A08Rik;Npy;Gal;Piezo2;Tac1;Gm1715;St18;Dcn;Sox6;Slc5a7;Nmu;Mpz;Postn;Plp1;Vip;Rorb;2600014E21Rik;Pkp1;Sox2ot;Trh;Spp1;Gm32647;Rnf220;Gm37267;Nos1;Reln;Hmcn1;Cpa6;Gpc5;Neat1;Mgp;Ndst4;Chst9;Col25a1;Dach2;Pou6f2;Abi3bp;6530403H02Rik;Meis2;Gm32122;Nr5a2;Adarb2;Npsr1;Zfhx3;Col5a2;Bmp…	Neurons_WT
green	4000	0.001092112	Dscaml1;Slc6a1;Sall3;Gria1;Gad1	Tac2;Pkd1l2;Nts;Mecom;Myo3b;Pkd2l1;Prr5l;Cpne4;Cartpt;Ptgds;Il1rapl2;Hpse2;Slit3;Creb5;Foxp2;Bnc2;D130009I18Rik;D130079A08Rik;Npy;Gal;Piezo2;Tac1;Gm1715;St18;Dcn;Sox6;Slc5a7;Nmu;Mpz;Postn;Plp1;Vip;Rorb;2600014E21Rik;Pkp1;Sox2ot;Trh;Spp1;Gm32647;Rnf220;Gm37267;Nos1;Reln;Hmcn1;Cpa6;Gpc5;Neat1;Mgp;Ndst4;Chst9;Col25a1;Dach2;Pou6f2;Abi3bp;6530403H02Rik;Meis2;Gm32122;Nr5a2;Adarb2;Npsr1;Zfhx3;Col5a2;Bmp…	Neurons_WT
grey	4000	0.018319124	Dscaml1;Slc32a1;Cacna2d3;Nrxn3;Gad2	Tac2;Pkd1l2;Nts;Mecom;Myo3b;Pkd2l1;Prr5l;Cpne4;Cartpt;Ptgds;Il1rapl2;Hpse2;Slit3;Creb5;Foxp2;Bnc2;D130009I18Rik;D130079A08Rik;Npy;Gal;Piezo2;Tac1;Gm1715;St18;Dcn;Sox6;Slc5a7;Nmu;Mpz;Postn;Plp1;Vip;Rorb;2600014E21Rik;Pkp1;Sox2ot;Trh;Spp1;Gm32647;Rnf220;Gm37267;Nos1;Reln;Hmcn1;Cpa6;Gpc5;Neat1;Mgp;Ndst4;Chst9;Col25a1;Dach2;Pou6f2;Abi3bp;6530403H02Rik;Meis2;Gm32122;Nr5a2;Adarb2;Npsr1;Zfhx3;Col5a2;Bmp…	Neurons_WT
pink	4000	-0.00275746	Calm1;Cmss1;mt-Atp6;Gm15261;5530401A14Rik	Tac2;Pkd1l2;Nts;Mecom;Myo3b;Pkd2l1;Prr5l;Cpne4;Cartpt;Ptgds;Il1rapl2;Hpse2;Slit3;Creb5;Foxp2;Bnc2;D130009I18Rik;D130079A08Rik;Npy;Gal;Piezo2;Tac1;Gm1715;St18;Dcn;Sox6;Slc5a7;Nmu;Mpz;Postn;Plp1;Vip;Rorb;2600014E21Rik;Pkp1;Sox2ot;Trh;Spp1;Gm32647;Rnf220;Gm37267;Nos1;Reln;Hmcn1;Cpa6;Gpc5;Neat1;Mgp;Ndst4;Chst9;Col25a1;Dach2;Pou6f2;Abi3bp;6530403H02Rik;Meis2;Gm32122;Nr5a2;Adarb2;Npsr1;Zfhx3;Col5a2;Bmp…	Neurons_WT
red	4000	0.03623339	Scn9a;B230217J21Rik;Nrg3os;Ctnna3;8030451O07Rik	Tac2;Pkd1l2;Nts;Mecom;Myo3b;Pkd2l1;Prr5l;Cpne4;Cartpt;Ptgds;Il1rapl2;Hpse2;Slit3;Creb5;Foxp2;Bnc2;D130009I18Rik;D130079A08Rik;Npy;Gal;Piezo2;Tac1;Gm1715;St18;Dcn;Sox6;Slc5a7;Nmu;Mpz;Postn;Plp1;Vip;Rorb;2600014E21Rik;Pkp1;Sox2ot;Trh;Spp1;Gm32647;Rnf220;Gm37267;Nos1;Reln;Hmcn1;Cpa6;Gpc5;Neat1;Mgp;Ndst4;Chst9;Col25a1;Dach2;Pou6f2;Abi3bp;6530403H02Rik;Meis2;Gm32122;Nr5a2;Adarb2;Npsr1;Zfhx3;Col5a2;Bmp…	Neurons_WT
turquoise	4000	0.043447996	Syt2;Esrrg;Frmd5;Gm13629;Etl4	Tac2;Pkd1l2;Nts;Mecom;Myo3b;Pkd2l1;Prr5l;Cpne4;Cartpt;Ptgds;Il1rapl2;Hpse2;Slit3;Creb5;Foxp2;Bnc2;D130009I18Rik;D130079A08Rik;Npy;Gal;Piezo2;Tac1;Gm1715;St18;Dcn;Sox6;Slc5a7;Nmu;Mpz;Postn;Plp1;Vip;Rorb;2600014E21Rik;Pkp1;Sox2ot;Trh;Spp1;Gm32647;Rnf220;Gm37267;Nos1;Reln;Hmcn1;Cpa6;Gpc5;Neat1;Mgp;Ndst4;Chst9;Col25a1;Dach2;Pou6f2;Abi3bp;6530403H02Rik;Meis2;Gm32122;Nr5a2;Adarb2;Npsr1;Zfhx3;Col5a2;Bmp…	Neurons_WT
yellow	4000	0.004450246	Prkca;Plppr1;Kcnc2;Kcnt2;Snca	Tac2;Pkd1l2;Nts;Mecom;Myo3b;Pkd2l1;Prr5l;Cpne4;Cartpt;Ptgds;Il1rapl2;Hpse2;Slit3;Creb5;Foxp2;Bnc2;D130009I18Rik;D130079A08Rik;Npy;Gal;Piezo2;Tac1;Gm1715;St18;Dcn;Sox6;Slc5a7;Nmu;Mpz;Postn;Plp1;Vip;Rorb;2600014E21Rik;Pkp1;Sox2ot;Trh;Spp1;Gm32647;Rnf220;Gm37267;Nos1;Reln;Hmcn1;Cpa6;Gpc5;Neat1;Mgp;Ndst4;Chst9;Col25a1;Dach2;Pou6f2;Abi3bp;6530403H02Rik;Meis2;Gm32122;Nr5a2;Adarb2;Npsr1;Zfhx3;Col5a2;Bmp…	Neurons_WT
blue	4000	-0.016235501	Pakap;Ano4;Erbb4;Ptgds;Kirrel3	9630013A20Rik;Fam155a;Hmcn1;Gm20631;Sdk1;Gm32122;Pcdh17;Dlc1;Dqx1;Synpr;Kirrel3;Lingo2;Pcdh7;9330111N05Rik;Nebl;Adgrb3;Man1a;Fbxl7;Clu;Zg16;Mgp;A530053G22Rik;Grm7;Pik3r3;Prom1;Gfap;Plcb1;Tenm4;Fbn2;Tnik;Gm26834;Gm10800;Grik1;Sema3d;Ptgds;Maml2;Nckap5;Kit;Rora;C530008M17Rik;Kank1;C3;Mob3b;4930587E11Rik;Apoe;A2m;Sema5a;Art3;Apod;Ctps;Aff3;Pip5k1b;Arl15;Ctnna2;Gm7967;Nav3;Ror1;Gm4876;Rims1;Pcdh11x;C…	Oligodendrocytes_SD
brown	4000	0.012131365	Fth1;Scd2;Hmgcs1;Tuba1a;S100b	9630013A20Rik;Fam155a;Hmcn1;Gm20631;Sdk1;Gm32122;Pcdh17;Dlc1;Dqx1;Synpr;Kirrel3;Lingo2;Pcdh7;9330111N05Rik;Nebl;Adgrb3;Man1a;Fbxl7;Clu;Zg16;Mgp;A530053G22Rik;Grm7;Pik3r3;Prom1;Gfap;Plcb1;Tenm4;Fbn2;Tnik;Gm26834;Gm10800;Grik1;Sema3d;Ptgds;Maml2;Nckap5;Kit;Rora;C530008M17Rik;Kank1;C3;Mob3b;4930587E11Rik;Apoe;A2m;Sema5a;Art3;Apod;Ctps;Aff3;Pip5k1b;Arl15;Ctnna2;Gm7967;Nav3;Ror1;Gm4876;Rims1;Pcdh11x;C…	Oligodendrocytes_SD
grey	4000	0.06035076	Rnf220;Gm48742;Mir100hg;Dlc1;Tenm4	9630013A20Rik;Fam155a;Hmcn1;Gm20631;Sdk1;Gm32122;Pcdh17;Dlc1;Dqx1;Synpr;Kirrel3;Lingo2;Pcdh7;9330111N05Rik;Nebl;Adgrb3;Man1a;Fbxl7;Clu;Zg16;Mgp;A530053G22Rik;Grm7;Pik3r3;Prom1;Gfap;Plcb1;Tenm4;Fbn2;Tnik;Gm26834;Gm10800;Grik1;Sema3d;Ptgds;Maml2;Nckap5;Kit;Rora;C530008M17Rik;Kank1;C3;Mob3b;4930587E11Rik;Apoe;A2m;Sema5a;Art3;Apod;Ctps;Aff3;Pip5k1b;Arl15;Ctnna2;Gm7967;Nav3;Ror1;Gm4876;Rims1;Pcdh11x;C…	Oligodendrocytes_SD
turquoise	4000	0.05665689	Cntn3;Ctnna2;Tln2;Aff3;Tspan9	9630013A20Rik;Fam155a;Hmcn1;Gm20631;Sdk1;Gm32122;Pcdh17;Dlc1;Dqx1;Synpr;Kirrel3;Lingo2;Pcdh7;9330111N05Rik;Nebl;Adgrb3;Man1a;Fbxl7;Clu;Zg16;Mgp;A530053G22Rik;Grm7;Pik3r3;Prom1;Gfap;Plcb1;Tenm4;Fbn2;Tnik;Gm26834;Gm10800;Grik1;Sema3d;Ptgds;Maml2;Nckap5;Kit;Rora;C530008M17Rik;Kank1;C3;Mob3b;4930587E11Rik;Apoe;A2m;Sema5a;Art3;Apod;Ctps;Aff3;Pip5k1b;Arl15;Ctnna2;Gm7967;Nav3;Ror1;Gm4876;Rims1;Pcdh11x;C…	Oligodendrocytes_SD
blue	4000	-0.020258367	Pakap;Ano4;Ptgds;C030029H02Rik;Kirrel3	9630013A20Rik;Hmcn1;Fam155a;Gm20631;Dlc1;Dqx1;Gm32122;Sdk1;A530053G22Rik;Ifit3;Pcdh7;9330111N05Rik;Synpr;Lingo2;Man1a;Mpz;Nebl;Fbxl7;Kirrel3;Pcdh17;Mgp;Adgrb3;Sema3d;Gm26834;Tenm4;Pik3r3;Kit;Prom1;Gm10800;Ptgds;Rora;Plcb1;Maml2;Ddx60;Grm7;4930587E11Rik;Grik1;Pcdh11x;Nckap5;Sema5a;Kank1;Hmgcs1;Zg16;Mob3b;Fbn2;Scel;Tnik;Oasl2;Arl15;C530008M17Rik;9630028H03Rik;Ifit1;Acss2;Aff3;Ctnna2;Gm48742;Klk6;Ro…	Oligodendrocytes_WT
brown	4000	0.051680702	4930511M06Rik;Gm11149;4930419G24Rik;Cdh2;Gm37459	9630013A20Rik;Hmcn1;Fam155a;Gm20631;Dlc1;Dqx1;Gm32122;Sdk1;A530053G22Rik;Ifit3;Pcdh7;9330111N05Rik;Synpr;Lingo2;Man1a;Mpz;Nebl;Fbxl7;Kirrel3;Pcdh17;Mgp;Adgrb3;Sema3d;Gm26834;Tenm4;Pik3r3;Kit;Prom1;Gm10800;Ptgds;Rora;Plcb1;Maml2;Ddx60;Grm7;4930587E11Rik;Grik1;Pcdh11x;Nckap5;Sema5a;Kank1;Hmgcs1;Zg16;Mob3b;Fbn2;Scel;Tnik;Oasl2;Arl15;C530008M17Rik;9630028H03Rik;Ifit1;Acss2;Aff3;Ctnna2;Gm48742;Klk6;Ro…	Oligodendrocytes_WT
green	4000	0.063070662	Ctnna2;Mir100hg;Cntn3;Tmem178b;Fmnl2	9630013A20Rik;Hmcn1;Fam155a;Gm20631;Dlc1;Dqx1;Gm32122;Sdk1;A530053G22Rik;Ifit3;Pcdh7;9330111N05Rik;Synpr;Lingo2;Man1a;Mpz;Nebl;Fbxl7;Kirrel3;Pcdh17;Mgp;Adgrb3;Sema3d;Gm26834;Tenm4;Pik3r3;Kit;Prom1;Gm10800;Ptgds;Rora;Plcb1;Maml2;Ddx60;Grm7;4930587E11Rik;Grik1;Pcdh11x;Nckap5;Sema5a;Kank1;Hmgcs1;Zg16;Mob3b;Fbn2;Scel;Tnik;Oasl2;Arl15;C530008M17Rik;9630028H03Rik;Ifit1;Acss2;Aff3;Ctnna2;Gm48742;Klk6;Ro…	Oligodendrocytes_WT
grey	4000	0.064168473	Cntn3;Adgrb3;Aff3;Tspan9;Ctnna2	9630013A20Rik;Hmcn1;Fam155a;Gm20631;Dlc1;Dqx1;Gm32122;Sdk1;A530053G22Rik;Ifit3;Pcdh7;9330111N05Rik;Synpr;Lingo2;Man1a;Mpz;Nebl;Fbxl7;Kirrel3;Pcdh17;Mgp;Adgrb3;Sema3d;Gm26834;Tenm4;Pik3r3;Kit;Prom1;Gm10800;Ptgds;Rora;Plcb1;Maml2;Ddx60;Grm7;4930587E11Rik;Grik1;Pcdh11x;Nckap5;Sema5a;Kank1;Hmgcs1;Zg16;Mob3b;Fbn2;Scel;Tnik;Oasl2;Arl15;C530008M17Rik;9630028H03Rik;Ifit1;Acss2;Aff3;Ctnna2;Gm48742;Klk6;Ro…	Oligodendrocytes_WT
turquoise	4000	0.040344246	Cntn3;Enpp6;Ctnna2;Agmo;Anln	9630013A20Rik;Hmcn1;Fam155a;Gm20631;Dlc1;Dqx1;Gm32122;Sdk1;A530053G22Rik;Ifit3;Pcdh7;9330111N05Rik;Synpr;Lingo2;Man1a;Mpz;Nebl;Fbxl7;Kirrel3;Pcdh17;Mgp;Adgrb3;Sema3d;Gm26834;Tenm4;Pik3r3;Kit;Prom1;Gm10800;Ptgds;Rora;Plcb1;Maml2;Ddx60;Grm7;4930587E11Rik;Grik1;Pcdh11x;Nckap5;Sema5a;Kank1;Hmgcs1;Zg16;Mob3b;Fbn2;Scel;Tnik;Oasl2;Arl15;C530008M17Rik;9630028H03Rik;Ifit1;Acss2;Aff3;Ctnna2;Gm48742;Klk6;Ro…	Oligodendrocytes_WT
yellow	4000	-0.023158491	mt-Atp6;mt-Co3;mt-Co1;mt-Co2;mt-Nd4	9630013A20Rik;Hmcn1;Fam155a;Gm20631;Dlc1;Dqx1;Gm32122;Sdk1;A530053G22Rik;Ifit3;Pcdh7;9330111N05Rik;Synpr;Lingo2;Man1a;Mpz;Nebl;Fbxl7;Kirrel3;Pcdh17;Mgp;Adgrb3;Sema3d;Gm26834;Tenm4;Pik3r3;Kit;Prom1;Gm10800;Ptgds;Rora;Plcb1;Maml2;Ddx60;Grm7;4930587E11Rik;Grik1;Pcdh11x;Nckap5;Sema5a;Kank1;Hmgcs1;Zg16;Mob3b;Fbn2;Scel;Tnik;Oasl2;Arl15;C530008M17Rik;9630028H03Rik;Ifit1;Acss2;Aff3;Ctnna2;Gm48742;Klk6;Ro…	Oligodendrocytes_WT
blue	4000	0.025093951	Prr5l;Slc24a2;Gm19500;Gm13905;Sec14l5	Frmd4a;Nkain2;Slc24a2;Prr5l;Gm13187;Pik3r3;9130019P16Rik;Nrg1;Top2a;Nfasc;D430041D05Rik;Neat1;9630013A20Rik;Pex5l;9530059O14Rik;Rnf220;Mbp;Cnksr3;Cenpf;Tcf7l2;St18;Apod;Tmem108;Sec14l5;Gm36988;Enpp6;4930419G24Rik;Trf;Mobp;Spock1;Tmeff2;Ptgds;Egflam;Plp1;Chn2;Epb41l2;Kirrel3;Pakap;Pdcd4;Map1b;Gm32122;Daam2;Knl1;Fstl4;D7Ertd443e;Dock4;Ust;Parvb;Kif11;Mob3b;Ephb1;Aspm;Gm37459;Cenpe;4930420G21Rik;Mas…	OPC_SD
brown	4000	0.00294709	Nrg3;Rbfox1;Cntn4;Gpc5;March1	Frmd4a;Nkain2;Slc24a2;Prr5l;Gm13187;Pik3r3;9130019P16Rik;Nrg1;Top2a;Nfasc;D430041D05Rik;Neat1;9630013A20Rik;Pex5l;9530059O14Rik;Rnf220;Mbp;Cnksr3;Cenpf;Tcf7l2;St18;Apod;Tmem108;Sec14l5;Gm36988;Enpp6;4930419G24Rik;Trf;Mobp;Spock1;Tmeff2;Ptgds;Egflam;Plp1;Chn2;Epb41l2;Kirrel3;Pakap;Pdcd4;Map1b;Gm32122;Daam2;Knl1;Fstl4;D7Ertd443e;Dock4;Ust;Parvb;Kif11;Mob3b;Ephb1;Aspm;Gm37459;Cenpe;4930420G21Rik;Mas…	OPC_SD
grey	4000	0.022688669	Nrg3;Rbfox1;March1;Cntn4;Gpc5	Frmd4a;Nkain2;Slc24a2;Prr5l;Gm13187;Pik3r3;9130019P16Rik;Nrg1;Top2a;Nfasc;D430041D05Rik;Neat1;9630013A20Rik;Pex5l;9530059O14Rik;Rnf220;Mbp;Cnksr3;Cenpf;Tcf7l2;St18;Apod;Tmem108;Sec14l5;Gm36988;Enpp6;4930419G24Rik;Trf;Mobp;Spock1;Tmeff2;Ptgds;Egflam;Plp1;Chn2;Epb41l2;Kirrel3;Pakap;Pdcd4;Map1b;Gm32122;Daam2;Knl1;Fstl4;D7Ertd443e;Dock4;Ust;Parvb;Kif11;Mob3b;Ephb1;Aspm;Gm37459;Cenpe;4930420G21Rik;Mas…	OPC_SD
turquoise	4000	0.025841184	Zdhhc14;Zeb2;Gpr17;Prr5l;Bcas1	Frmd4a;Nkain2;Slc24a2;Prr5l;Gm13187;Pik3r3;9130019P16Rik;Nrg1;Top2a;Nfasc;D430041D05Rik;Neat1;9630013A20Rik;Pex5l;9530059O14Rik;Rnf220;Mbp;Cnksr3;Cenpf;Tcf7l2;St18;Apod;Tmem108;Sec14l5;Gm36988;Enpp6;4930419G24Rik;Trf;Mobp;Spock1;Tmeff2;Ptgds;Egflam;Plp1;Chn2;Epb41l2;Kirrel3;Pakap;Pdcd4;Map1b;Gm32122;Daam2;Knl1;Fstl4;D7Ertd443e;Dock4;Ust;Parvb;Kif11;Mob3b;Ephb1;Aspm;Gm37459;Cenpe;4930420G21Rik;Mas…	OPC_SD
yellow	4000	0.012906087	Zfp536;Map7;Mag;Ephb1;Slc12a2	Frmd4a;Nkain2;Slc24a2;Prr5l;Gm13187;Pik3r3;9130019P16Rik;Nrg1;Top2a;Nfasc;D430041D05Rik;Neat1;9630013A20Rik;Pex5l;9530059O14Rik;Rnf220;Mbp;Cnksr3;Cenpf;Tcf7l2;St18;Apod;Tmem108;Sec14l5;Gm36988;Enpp6;4930419G24Rik;Trf;Mobp;Spock1;Tmeff2;Ptgds;Egflam;Plp1;Chn2;Epb41l2;Kirrel3;Pakap;Pdcd4;Map1b;Gm32122;Daam2;Knl1;Fstl4;D7Ertd443e;Dock4;Ust;Parvb;Kif11;Mob3b;Ephb1;Aspm;Gm37459;Cenpe;4930420G21Rik;Mas…	OPC_SD
blue	4000	0.025205211	AY036118;St18;Plcl1;Ncapd3;Cenpp	Frmd4a;Nkain2;Slc24a2;Pik3r3;Prr5l;Gm13187;9130019P16Rik;9530059O14Rik;Nfasc;Ptgds;Rnf220;Top2a;Nrg1;St18;9630013A20Rik;Cenpf;4930419G24Rik;Enpp6;Pex5l;Neat1;Plp1;Mbp;Tmem108;Epb41l2;D430041D05Rik;Gm36988;Chn2;Gm32122;Sec14l5;Tmeff2;Cenpe;Tcf7l2;Pdcd4;Knl1;Dock4;Gm37459;Fyn;Bcas1os2;Fnbp1;Mobp;Mob3b;Mis18bp1;Ust;Prc1;Mal;Bcas1;Trf;Cnksr3;Pakap;Arhgap24;Tcf7l1;A330049N07Rik;Gm12092;Aspm;Ablim2;Hmm…	OPC_WT
brown	4000	0.001988799	Gpc5;Nrg3;Rbfox1;Sgcz;Unc13c	Frmd4a;Nkain2;Slc24a2;Pik3r3;Prr5l;Gm13187;9130019P16Rik;9530059O14Rik;Nfasc;Ptgds;Rnf220;Top2a;Nrg1;St18;9630013A20Rik;Cenpf;4930419G24Rik;Enpp6;Pex5l;Neat1;Plp1;Mbp;Tmem108;Epb41l2;D430041D05Rik;Gm36988;Chn2;Gm32122;Sec14l5;Tmeff2;Cenpe;Tcf7l2;Pdcd4;Knl1;Dock4;Gm37459;Fyn;Bcas1os2;Fnbp1;Mobp;Mob3b;Mis18bp1;Ust;Prc1;Mal;Bcas1;Trf;Cnksr3;Pakap;Arhgap24;Tcf7l1;A330049N07Rik;Gm12092;Aspm;Ablim2;Hmm…	OPC_WT
green	4000	0.00077757	Ctnna3;4930445B16Rik;Gm38505;Gm42948;Cfap20	Frmd4a;Nkain2;Slc24a2;Pik3r3;Prr5l;Gm13187;9130019P16Rik;9530059O14Rik;Nfasc;Ptgds;Rnf220;Top2a;Nrg1;St18;9630013A20Rik;Cenpf;4930419G24Rik;Enpp6;Pex5l;Neat1;Plp1;Mbp;Tmem108;Epb41l2;D430041D05Rik;Gm36988;Chn2;Gm32122;Sec14l5;Tmeff2;Cenpe;Tcf7l2;Pdcd4;Knl1;Dock4;Gm37459;Fyn;Bcas1os2;Fnbp1;Mobp;Mob3b;Mis18bp1;Ust;Prc1;Mal;Bcas1;Trf;Cnksr3;Pakap;Arhgap24;Tcf7l1;A330049N07Rik;Gm12092;Aspm;Ablim2;Hmm…	OPC_WT
grey	4000	0.002148729	Tes;Ctnna3;AY036118;4930445B16Rik;Insyn2a	Frmd4a;Nkain2;Slc24a2;Pik3r3;Prr5l;Gm13187;9130019P16Rik;9530059O14Rik;Nfasc;Ptgds;Rnf220;Top2a;Nrg1;St18;9630013A20Rik;Cenpf;4930419G24Rik;Enpp6;Pex5l;Neat1;Plp1;Mbp;Tmem108;Epb41l2;D430041D05Rik;Gm36988;Chn2;Gm32122;Sec14l5;Tmeff2;Cenpe;Tcf7l2;Pdcd4;Knl1;Dock4;Gm37459;Fyn;Bcas1os2;Fnbp1;Mobp;Mob3b;Mis18bp1;Ust;Prc1;Mal;Bcas1;Trf;Cnksr3;Pakap;Arhgap24;Tcf7l1;A330049N07Rik;Gm12092;Aspm;Ablim2;Hmm…	OPC_WT
turquoise	4000	0.034070844	Bcas1;Zdhhc14;Prr5l;Qk;Edil3	Frmd4a;Nkain2;Slc24a2;Pik3r3;Prr5l;Gm13187;9130019P16Rik;9530059O14Rik;Nfasc;Ptgds;Rnf220;Top2a;Nrg1;St18;9630013A20Rik;Cenpf;4930419G24Rik;Enpp6;Pex5l;Neat1;Plp1;Mbp;Tmem108;Epb41l2;D430041D05Rik;Gm36988;Chn2;Gm32122;Sec14l5;Tmeff2;Cenpe;Tcf7l2;Pdcd4;Knl1;Dock4;Gm37459;Fyn;Bcas1os2;Fnbp1;Mobp;Mob3b;Mis18bp1;Ust;Prc1;Mal;Bcas1;Trf;Cnksr3;Pakap;Arhgap24;Tcf7l1;A330049N07Rik;Gm12092;Aspm;Ablim2;Hmm…	OPC_WT
yellow	4000	0.019691246	Trf;Tmeff2;Map7;Cadm2;Zfp536	Frmd4a;Nkain2;Slc24a2;Pik3r3;Prr5l;Gm13187;9130019P16Rik;9530059O14Rik;Nfasc;Ptgds;Rnf220;Top2a;Nrg1;St18;9630013A20Rik;Cenpf;4930419G24Rik;Enpp6;Pex5l;Neat1;Plp1;Mbp;Tmem108;Epb41l2;D430041D05Rik;Gm36988;Chn2;Gm32122;Sec14l5;Tmeff2;Cenpe;Tcf7l2;Pdcd4;Knl1;Dock4;Gm37459;Fyn;Bcas1os2;Fnbp1;Mobp;Mob3b;Mis18bp1;Ust;Prc1;Mal;Bcas1;Trf;Cnksr3;Pakap;Arhgap24;Tcf7l1;A330049N07Rik;Gm12092;Aspm;Ablim2;Hmm…	OPC_WT
